# Single-cell RNA sequencing reveals a role for reactive oxygen species and peroxiredoxins in fatty-acid-induced rat ß-cell proliferation

**DOI:** 10.1101/2021.12.22.473904

**Authors:** Alexis Vivoli, Julien Ghislain, Ali Filali-Mouhim, Zuraya Elisa Angeles, Anne-Laure Castell, Robert Sladek, Vincent Poitout

**Author notes:** Corresponding author and lead contact; @VPoitout.

## Abstract

The functional mass of insulin-secreting pancreatic β cells expands to maintain glucose homeostasis in the face of nutrient excess, in part via replication of existing β cells. To decipher the underlying molecular mechanisms, we assessed β-cell proliferation in isolated rat islets exposed to glucose and oleate or palmitate for 48 h and analyzed the transcriptional response by single-cell RNA sequencing. Unsupervised clustering of pooled β cells identified subpopulations, including proliferating β cells. β-cell proliferation increased in response to oleate but not palmitate. Both fatty acids enhanced the expression of genes involved energy metabolism and mitochondrial activity. Comparison of proliferating vs. non-proliferating β cells and pseudotime ordering suggested the involvement of reactive oxygen species (ROS) and peroxiredoxin signaling. Accordingly, the antioxidant N-acetyl cysteine and the peroxiredoxin inhibitor Conoidin A both blocked oleate-induced β-cell proliferation. Our data reveal a key role for ROS signaling in β-cell proliferation in response to nutrients.
