## Supplementary table 3 for "Single-cell RNA sequencing reveals a role for reactive oxygen species and peroxiredoxins in fatty-acid-induced rat ß-cell proliferation"

### Sheet: Beta 1
Pathway analysis : Beta 1
GO_term	NOM_pval	INTERSECT	OR.odds.ratio	fdr
GO_REGULATION_OF_NEUROTRANSMITTER_LEVELS	2.66472e-07	Gad1,Ptprn2,Vamp2,Atp2a2,Syt4,Syt13,Gad2	19.0862	0.000763922
GO_PRESYNAPTIC_PROCESS_INVOLVED_IN_SYNAPTIC_TRANSMISSION	3.87319e-07	Gad1,Ptprn2,Vamp2,Syt4,Syt13,Gad2	25.166	0.000763922
GO_SIGNAL_RELEASE	2.43183e-07	Gad1,Ptprn2,Vamp2,Syt4,Syt13,Gad2,Cartpt	19.3502	0.000763922
GO_SECRETION	1.15533e-06	Gad1,Pam,Gnas,Ptprn2,Vamp2,Syt4,Syt13,Gad2,Fn1,Cartpt	8.70726	0.00170902
GO_NEUROTRANSMITTER_TRANSPORT	1.64813e-06	Gad1,Ptprn2,Vamp2,Syt4,Syt13,Gad2	19.3912	0.00195039
GO_CLATHRIN_SCULPTED_VESICLE	1.9977e-06	Gad1,Vamp2,Gad2	178.398	0.00197006
GO_SECRETION_BY_CELL	2.68128e-06	Gad1,Gnas,Ptprn2,Vamp2,Syt4,Syt13,Gad2,Fn1,Cartpt	9.03753	0.00198314
GO_ESTABLISHMENT_OF_LOCALIZATION_IN_CELL	2.37499e-06	Gad1,Gnas,Atp5e,Atp5g1,Rpl41,Ptprn2,Fyb,Vamp2,Tgoln2,Sec61b,Ywhag,Atp2a2,Syt4,Syt13,Gad2,Cd24	5.05312	0.00198314
GO_VESICLE_MEMBRANE	3.26495e-06	Gad1,Pam,Wnt4,Ptprn2,Vamp2,Ywhag,Atp2a2,Syt4,Gad2	8.81244	0.00214652
GO_INTRACELLULAR_VESICLE	6.42217e-06	Gad1,Pam,Gnas,Wnt4,Ptprn2,Vamp2,Tgoln2,Ywhag,Syt4,Syt13,Gad2,Fn1,Cartpt	5.46287	0.0038
GO_NEURON_PART	8.06953e-06	Gad1,Iapp,Pam,Gnas,Enc1,Gpx1,Ptprn2,Vamp2,Pde10a,Syt4,Syt13,Map2,Gad2	5.34072	0.00434067
GO_CELLULAR_RESPONSE_TO_PROSTAGLANDIN_E_STIMULUS	1.06867e-05	Gng2,Gnas,Fn1	89.5028	0.00486411
GO_CYTOPLASMIC_VESICLE_PART	1.04487e-05	Gad1,Pam,Wnt4,Ptprn2,Vamp2,Ywhag,Syt4,Gad2,Fn1	7.58101	0.00486411
GO_EXOCYTIC_VESICLE_MEMBRANE	1.28208e-05	Ptprn2,Vamp2,Syt4,Gad2	32.5512	0.00541863
GO_REGULATION_OF_REGULATED_SECRETORY_PATHWAY	1.40036e-05	Vamp2,Atp2a2,Syt4,Syt13,Adra2a	18.6667	0.00552396
GO_TRANSPORT_VESICLE	1.49855e-05	Gnas,Ptprn2,Vamp2,Tgoln2,Syt4,Syt13,Gad2	10.109	0.00554183
GO_CELLULAR_RESPONSE_TO_PROSTAGLANDIN_STIMULUS	2.25709e-05	Gng2,Gnas,Fn1	67.2148	0.00741955
GO_CELLULAR_HOMEOSTASIS	2.1795e-05	Gpx1,Atp2a3,Ptprn2,Atp2a2,Fth1,Fn1,Cd24,Cartpt,Calcb	6.87882	0.00741955
GO_CHEMICAL_HOMEOSTASIS	2.65789e-05	Gnas,Atp2a3,Ptprn2,Atp2a2,Fth1,Fn1,Adra2a,Cd24,Cartpt,Calcb	5.98601	0.00748892
GO_RESPONSE_TO_PROSTAGLANDIN_E	2.64989e-05	Gng2,Gnas,Fn1	63.2719	0.00748892
GO_REGULATION_OF_SECRETION	2.59819e-05	Pam,Gnas,Vamp2,Atp2a2,Syt4,Syt13,Fn1,Adra2a,Cartpt	6.71966	0.00748892
GO_SYNAPTIC_SIGNALING	3.23429e-05	Gad1,Ptprn2,Vamp2,Syt4,Syt13,Gad2,Cartpt	8.92415	0.00869877
GO_CELLULAR_RESPONSE_TO_KETONE	3.72177e-05	Gng2,Gnas,Errfi1,Fn1	24.4158	0.00957465
GO_CELLULAR_CHEMICAL_HOMEOSTASIS	4.29285e-05	Atp2a3,Ptprn2,Atp2a2,Fth1,Fn1,Cd24,Cartpt,Calcb	7.18	0.0105837
GO_REGULATION_OF_CALCIUM_ION_DEPENDENT_EXOCYTOSIS	4.72917e-05	Atp2a2,Syt4,Syt13,Adra2a	22.8572	0.011193
GO_RESPONSE_TO_PROSTAGLANDIN	5.29105e-05	Gng2,Gnas,Fn1	48.8725	0.0120412
GO_RESPONSE_TO_HORMONE	5.71498e-05	Gng2,Pam,Gnas,Errfi1,Vamp2,Ywhag,Atp2a2,Fn1,Adra2a,Cd24	5.44095	0.0125243
GO_PRESYNAPSE	7.10409e-05	Gad1,Ptprn2,Vamp2,Syt4,Syt13,Gad2	9.7179	0.0150125
GO_REGULATION_OF_EXOCYTOSIS	9.92995e-05	Vamp2,Atp2a2,Syt4,Syt13,Adra2a	12.1671	0.0201334
GO_SECRETORY_VESICLE	0.000102079	Pam,Ptprn2,Vamp2,Syt4,Gad2,Fn1,Cartpt	7.38141	0.0201334
GO_SECRETORY_GRANULE	0.000149931	Pam,Ptprn2,Vamp2,Syt4,Fn1,Cartpt	8.43612	0.0277232
GO_EXTRINSIC_COMPONENT_OF_CYTOPLASMIC_SIDE_OF_PLASMA_MEMBRANE	0.000147665	Gng2,Gnas,Errfi1,Atp2a2	16.8149	0.0277232
GO_CELL_CELL_SIGNALING	0.000182664	Gad1,Iapp,Ptprn2,Vamp2,Syt4,Syt13,Gad2,Cartpt	5.77462	0.0308806
GO_HOMEOSTATIC_PROCESS	0.000179572	Gnas,Gpx1,Atp2a3,Ptprn2,Atp2a2,Fth1,Fn1,Adra2a,Cd24,Cartpt,Calcb	4.34979	0.0308806
GO_PLATELET_DENSE_TUBULAR_NETWORK	0.000177053	Atp2a3,Atp2a2	140.143	0.0308806
GO_CELL_ACTIVATION	0.000232041	Gng2,Gnas,Wnt4,Vamp2,Fn1,Adra2a,Cd24	6.42373	0.037681
GO_ADENYLATE_CYCLASE_ACTIVATING_DOPAMINE_RECEPTOR_SIGNALING_PATHWAY	0.000235625	Gng2,Gnas	116.651	0.037681
GO_CELLULAR_RESPONSE_TO_FATTY_ACID	0.000254942	Gng2,Gnas,Fn1	27.5935	0.0396972
GO_NEGATIVE_REGULATION_OF_BONE_RESORPTION	0.000302376	Iapp,Cartpt	100.285	0.0457058
GO_MEMBRANE_ORGANIZATION	0.000316704	Wnt4,Rpl41,Fyb,Vamp2,Ywhag,Atp2a2,Syt4,Syt13,Cd24	4.75769	0.0457058
GO_ADENYLATE_CYCLASE_ACTIVATING_G_PROTEIN_COUPLED_RECEPTOR_SIGNALING_PATHWAY	0.000313171	Gng2,Gnas,Adra2a	25.6266	0.0457058

### Sheet: Beta 2
Pathway analysis : Beta 2
GO_term	NOM_pval	INTERSECT	OR.odds.ratio	fdr
GO_CELL_DIVISION	6.10069e-20	Stmn1,Tuba1b,Pttg1,Ube2c,Cks2,Spc24,Ube2s,Cenpw,Top2a,Ran,Cks1b,Cenpf,Cdk1,Racgap1,Prc1,Smc2,Cdca8,Smc4,Birc5,Tuba1a	28.4465	3.60978e-16
GO_CELL_CYCLE_PROCESS	8.90047e-18	Stmn1,Cdkn3,Pttg1,Ube2c,Cks2,Spc24,Ube2s,Cenpw,Top2a,Ran,Cenpf,Cdk1,Racgap1,Pcna,Mki67,Prc1,Smc2,Cdca8,Smc4,Birc5,Cdkn2c,H2afx,Tubb4b,Tuba1a	16.5736	2.6332e-14
GO_MITOTIC_CELL_CYCLE	6.77873e-17	Stmn1,Cdkn3,Pttg1,Ube2c,Spc24,Ube2s,Cenpw,Top2a,Ran,Cenpf,Cdk1,Racgap1,Pcna,Prc1,Smc2,Cdca8,Smc4,Birc5,Cdkn2c,Tubb4b,Tuba1a	17.9681	1.00274e-13
GO_CELL_CYCLE	5.38701e-17	Stmn1,Cdkn3,Pttg1,Ube2c,Cks2,Spc24,Ube2s,Cenpw,Top2a,Ran,Cks1b,Cenpf,Cdk1,Racgap1,Pcna,Mki67,Prc1,Smc2,Cdca8,Smc4,Birc5,Cdkn2c,H2afx,Tubb4b,Tuba1a	14.5256	1.00274e-13
GO_ORGANELLE_FISSION	1.16172e-15	Pttg1,Ube2c,Cks2,Spc24,Ube2s,Cenpw,Top2a,Ran,Cenpf,Cdk1,Racgap1,Mki67,Prc1,Smc2,Cdca8,Smc4,Birc5	21.5865	1.37478e-12
GO_MITOTIC_NUCLEAR_DIVISION	2.76241e-13	Pttg1,Ube2c,Spc24,Ube2s,Cenpw,Ran,Cenpf,Cdk1,Racgap1,Prc1,Smc2,Cdca8,Smc4,Birc5	21.0824	2.7242e-10
GO_CHROMOSOME_SEGREGATION	6.03295e-11	Pttg1,Spc24,Cenpw,Top2a,Cenpf,Racgap1,Prc1,Smc2,Cdca8,Smc4,Birc5	21.1958	5.09957e-08
GO_NUCLEAR_CHROMOSOME_SEGREGATION	1.79368e-10	Pttg1,Spc24,Top2a,Cenpf,Racgap1,Prc1,Smc2,Cdca8,Smc4,Birc5	23.0983	1.32665e-07
GO_SISTER_CHROMATID_SEGREGATION	5.68741e-10	Spc24,Top2a,Cenpf,Racgap1,Prc1,Smc2,Cdca8,Smc4,Birc5	25.5295	3.73916e-07
GO_CONDENSED_CHROMOSOME	9.45505e-10	Spc24,Cenpw,Top2a,Cenpf,Mki67,Smc2,Smc4,Birc5,H2afx	24.0245	5.59455e-07
GO_CHROMOSOME_ORGANIZATION	6.73977e-09	Pttg1,Spc24,Cenpw,Top2a,Cenpf,Cdk1,Racgap1,Pcna,Prc1,Smc2,Cdca8,Smc4,Birc5,H2afx,H2afv	8.64348	3.62538e-06
GO_CHROMOSOME	1.1043e-08	Spc24,Cenpw,Top2a,Ran,Cenpf,Cdk1,Pcna,Mki67,Smc2,Cdca8,Smc4,Birc5,H2afx,H2afv	9.00673	5.4451e-06
GO_CELL_CYCLE_PHASE_TRANSITION	1.82352e-08	Cdkn3,Ube2c,Ube2s,Cdk1,Pcna,Birc5,Cdkn2c,Tubb4b,Tuba1a	16.803	8.29982e-06
GO_KINETOCHORE_ORGANIZATION	2.16846e-08	Cenpw,Cenpf,Smc2,Smc4	208.414	9.16483e-06
GO_PROTEIN_COMPLEX_SUBUNIT_ORGANIZATION	5.09517e-08	Stmn1,Ube2c,Ube2s,Dctpp1,Cenpw,Ran,Cenpf,Cdk1,Racgap1,Prc1,Smc2,Smc4,Birc5,H2afx,Ndufa12,S100a10,Tmsb4x	6.5171	2.00988e-05
GO_MIDBODY	5.76188e-08	Ran,Cenpf,Cdk1,Racgap1,Prc1,Cdca8,Birc5	24.1699	2.13081e-05
GO_CHROMOSOMAL_REGION	6.915e-08	Spc24,Cenpw,Cenpf,Cdk1,Pcna,Mki67,Cdca8,Birc5,H2afx	14.2821	2.40683e-05
GO_MEIOTIC_CELL_CYCLE	1.23232e-07	Pttg1,Cks2,Top2a,Mki67,Smc2,Smc4,H2afx	21.508	4.0509e-05
GO_CHROMOSOME_CONDENSATION	3.84834e-07	Top2a,Cdk1,Smc2,Smc4	86.1524	0.000119845
GO_MEIOTIC_CELL_CYCLE_PROCESS	7.72788e-07	Pttg1,Cks2,Top2a,Mki67,Smc2,Smc4	22.235	0.000228629
GO_MITOTIC_SPINDLE_ORGANIZATION	9.50913e-07	Stmn1,Ran,Racgap1,Prc1,Birc5	33.4009	0.000267931
GO_DNA_PACKAGING	1.00648e-06	Cenpw,Top2a,Cdk1,Smc2,Smc4,H2afx	21.2137	0.000270698
GO_MICROTUBULE_CYTOSKELETON	1.51568e-06	Stmn1,Tuba1b,Top2a,Ran,Cenpf,Cdk1,Racgap1,Pcna,Prc1,Cdca8,Birc5,Tubb4b,Tuba1a	6.28816	0.000389926
GO_REGULATION_OF_CELL_CYCLE	2.57786e-06	Cdkn3,Pttg1,Ube2c,Cks2,Top2a,Cks1b,Cenpf,Cdk1,Racgap1,Pcna,Birc5,Cdkn2c	6.46136	0.000635549
GO_MITOTIC_SISTER_CHROMATID_SEGREGATION	3.46183e-06	Racgap1,Prc1,Smc2,Cdca8,Smc4	25.2769	0.000819346
GO_MICROTUBULE_BASED_PROCESS	4.8558e-06	Stmn1,Tuba1b,Ran,Cdk1,Racgap1,Prc1,Birc5,Tubb4b,Tuba1a	8.37384	0.00102614
GO_REGULATION_OF_CYCLIN_DEPENDENT_PROTEIN_KINASE_ACTIVITY	4.6899e-06	Cdkn3,Ube2c,Cks2,Cks1b,Cdkn2c	23.6398	0.00102614
GO_CHROMOSOME_CENTROMERIC_REGION	4.60868e-06	Spc24,Cenpw,Cenpf,Mki67,Cdca8,Birc5	16.0974	0.00102614
GO_MICROTUBULE	6.44448e-06	Stmn1,Tuba1b,Cdk1,Racgap1,Prc1,Birc5,Tubb4b,Tuba1a	9.45218	0.0013149
GO_DNA_PACKAGING_COMPLEX	6.87657e-06	Smc2,Smc4,H2afx,H2afv	38.554	0.00135629
GO_CELL_CYCLE_CHECKPOINT	8.91523e-06	Top2a,Cenpf,Cdk1,Pcna,Birc5,H2afx	14.276	0.00168045
GO_NEGATIVE_REGULATION_OF_CELL_CYCLE	9.37211e-06	Cdkn3,Pttg1,Ube2c,Top2a,Cenpf,Cdk1,Pcna,Cdkn2c	8.9602	0.00168045
GO_DNA_METABOLIC_PROCESS	9.25479e-06	Pttg1,Top2a,Ran,Cenpf,Cdk1,Dut,Pcna,Mki67,H2afx,Ppia	6.80858	0.00168045
GO_MEIOTIC_CHROMOSOME_SEGREGATION	9.93892e-06	Pttg1,Top2a,Smc2,Smc4	34.8229	0.00172966
GO_CYTOSKELETAL_PART	1.59278e-05	Stmn1,Tuba1b,Top2a,Ran,Cenpf,Cdk1,Racgap1,Pcna,Prc1,Cdca8,Birc5,Tubb4b,Tuba1a	4.98772	0.0026927
GO_DNA_CONFORMATION_CHANGE	1.7568e-05	Cenpw,Top2a,Cdk1,Smc2,Smc4,H2afx	12.6012	0.0028875
GO_MICROTUBULE_CYTOSKELETON_ORGANIZATION	2.15751e-05	Stmn1,Tuba1b,Ran,Cdk1,Racgap1,Prc1,Birc5	9.52971	0.00345026
GO_NEGATIVE_REGULATION_OF_ORGANELLE_ORGANIZATION	4.54112e-05	Stmn1,Pttg1,Ran,Cenpf,Racgap1,Prc1,Birc5	8.44013	0.007071
GO_CYCLIN_DEPENDENT_PROTEIN_SERINE_THREONINE_KINASE_REGULATOR_ACTIVITY	4.6658e-05	Cks2,Cks1b,Cdkn2c	51.1925	0.00707886
GO_PROTEIN_COMPLEX_BIOGENESIS	5.73762e-05	Ube2c,Ube2s,Dctpp1,Cenpw,Cenpf,Cdk1,Racgap1,Birc5,H2afx,Ndufa12,S100a10	4.98929	0.00799464
GO_REGULATION_OF_CHROMOSOME_SEGREGATION	5.60579e-05	Pttg1,Ube2c,Cenpf,Racgap1	21.8387	0.00799464
GO_NEGATIVE_REGULATION_OF_PROTEIN_COMPLEX_DISASSEMBLY	5.79e-05	Stmn1,Ran,Racgap1,Prc1,Birc5	13.7062	0.00799464
GO_PROTEIN_HETERODIMERIZATION_ACTIVITY	5.80986e-05	Cenpw,Top2a,Smc2,Smc4,Birc5,H2afx,H2afv	8.10466	0.00799464
GO_SUPRAMOLECULAR_FIBER	6.21527e-05	Stmn1,Tuba1b,Cdk1,Racgap1,Prc1,Birc5,Tubb4b,Tuba1a	6.79728	0.00835813
GO_ANAPHASE_PROMOTING_COMPLEX_DEPENDENT_CATABOLIC_PROCESS	6.59549e-05	Pttg1,Ube2c,Ube2s,Cdk1	20.905	0.00867233
GO_REGULATION_OF_MICROTUBULE_POLYMERIZATION_OR_DEPOLYMERIZATION	7.28895e-05	Stmn1,Ran,Racgap1,Prc1,Birc5	13.0251	0.00937581
GO_CYTOKINESIS	8.10589e-05	Stmn1,Racgap1,Prc1,Birc5	19.7786	0.0102048
GO_MACROMOLECULAR_COMPLEX_ASSEMBLY	9.93138e-05	Ube2c,Ube2s,Dctpp1,Cenpw,Cenpf,Cdk1,Racgap1,Lsm4,Birc5,H2afx,Ndufa12,S100a10	4.36565	0.0119927
GO_SPINDLE	9.9219e-05	Cenpf,Cdk1,Racgap1,Prc1,Cdca8,Birc5	9.12207	0.0119927
GO_CYTOSKELETON	0.000105206	Stmn1,Tuba1b,Top2a,Ran,Cenpf,Cdk1,Racgap1,Pcna,Prc1,Cdca8,Birc5,Tubb4b,Tuba1a,Tmsb4x	3.89892	0.0124501
GO_NEGATIVE_REGULATION_OF_MITOTIC_CELL_CYCLE	0.00012528	Pttg1,Top2a,Cenpf,Cdk1,Pcna	11.5581	0.0142554
GO_CONDENSED_CHROMOSOME_CENTROMERIC_REGION	0.00012405	Spc24,Cenpw,Cenpf,Birc5	17.6166	0.0142554
GO_CELL_PROLIFERATION	0.000175939	Cks2,Cks1b,Cenpf,Racgap1,Pcna,Tcf19,Mki67,Gcg	5.80779	0.0190477
GO_REGULATION_OF_MITOTIC_CELL_CYCLE	0.000172723	Pttg1,Ube2c,Top2a,Cenpf,Cdk1,Pcna,Birc5	6.75458	0.0190477
GO_MALE_GERM_CELL_NUCLEUS	0.000177053	Ran,H2afx	140.143	0.0190477
GO_NUCLEAR_CHROMOSOME	0.000186244	Top2a,Cdk1,Pcna,Smc2,Birc5,H2afx,H2afv	6.6688	0.0196787
GO_PROTEIN_DIMERIZATION_ACTIVITY	0.00019225	Dbi,Cenpw,Top2a,Cenpf,Smc2,Smc4,Birc5,H2afx,H2afv,S100a10	4.65584	0.0199569
GO_SISTER_CHROMATID_COHESION	0.00019658	Spc24,Cenpf,Cdca8,Birc5	15.5511	0.0200545
GO_CELL_CYCLE_G1_S_PHASE_TRANSITION	0.000204414	Cdkn3,Cdk1,Pcna,Cdkn2c	15.3868	0.0201586
GO_REGULATION_OF_PROTEIN_COMPLEX_DISASSEMBLY	0.000202666	Stmn1,Ran,Racgap1,Prc1,Birc5	10.3845	0.0201586
GO_NEGATIVE_REGULATION_OF_CYTOSKELETON_ORGANIZATION	0.000213107	Stmn1,Ran,Racgap1,Prc1,Birc5	10.2686	0.0206713
GO_PROTEIN_SUMOYLATION	0.000220755	Top2a,Pcna,Cdca8,Birc5	15.0685	0.0210679
GO_KINETOCHORE	0.000256231	Spc24,Cenpw,Cenpf,Birc5	14.4701	0.0240654
GO_CYTOPLASMIC_MICROTUBULE	0.0002929	Tuba1b,Birc5,Tuba1a	26.2503	0.0270795
GO_POSITIVE_REGULATION_OF_CELL_CYCLE_PROCESS	0.000298145	Ube2c,Cdk1,Racgap1,Pcna,Birc5	9.52421	0.0271404
GO_REGULATION_OF_MICROTUBULE_BASED_PROCESS	0.000326609	Stmn1,Ran,Racgap1,Prc1,Birc5	9.32895	0.029281
GO_REPRODUCTION	0.000334313	Pttg1,Cks2,Top2a,Ran,Cdk1,Racgap1,Mki67,Smc2,Smc4,H2afx	4.32644	0.0295243
GO_MITOTIC_CELL_CYCLE_CHECKPOINT	0.000412956	Top2a,Cenpf,Cdk1,Pcna	12.6967	0.0359332
GO_EXIT_FROM_MITOSIS	0.000460225	Ube2c,Ube2s	77.9917	0.0378216
GO_REGULATION_OF_CELL_DIVISION	0.000452074	Pttg1,Ube2c,Cenpf,Racgap1,Birc5	8.66792	0.0378216
GO_REGULATION_OF_CELL_CYCLE_PROCESS	0.000443112	Pttg1,Ube2c,Cenpf,Cdk1,Racgap1,Pcna,Birc5	5.7461	0.0378216
GO_GERM_CELL_NUCLEUS	0.000460225	Ran,H2afx	77.9917	0.0378216
GO_CELL_CYCLE_G2_M_PHASE_TRANSITION	0.000468069	Cdk1,Birc5,Tubb4b,Tuba1a	12.2673	0.0379392
GO_DNA_INTEGRITY_CHECKPOINT	0.000512709	Top2a,Cdk1,Pcna,H2afx	11.9637	0.040996
GO_CHROMOSOME_LOCALIZATION	0.000537311	Cenpf,Cdca8,Birc5	21.0817	0.0413879
GO_REGULATION_OF_ORGANELLE_ORGANIZATION	0.000538596	Stmn1,Pttg1,Ube2c,Ran,Cenpf,Racgap1,Prc1,Birc5,S100a10,Gcg	4.0564	0.0413879
GO_SPINDLE_MICROTUBULE	0.000537311	Cdk1,Prc1,Birc5	21.0817	0.0413879
GO_NUCLEOSIDE_TRIPHOSPHATE_CATABOLIC_PROCESS	0.00055123	Dctpp1,Dut	70.2477	0.0418158
GO_REGULATION_OF_SISTER_CHROMATID_SEGREGATION	0.000629915	Pttg1,Ube2c,Cenpf	19.9052	0.0471798
GO_ACTIVATION_OF_ANAPHASE_PROMOTING_COMPLEX_ACTIVITY	0.000650228	Ube2c,Ube2s	63.8492	0.0474987
GO_MITOTIC_CHROMOSOME_CONDENSATION	0.000650228	Smc2,Smc4	63.8492	0.0474987
GO_REGULATION_OF_NUCLEAR_DIVISION	0.000683463	Pttg1,Ube2c,Cenpf,Birc5	11.0526	0.0493177

### Sheet: Beta 3
Pathway analysis : Beta 3
GO_term	NOM_pval	INTERSECT	OR.odds.ratio	fdr
GO_REGULATION_OF_CELL_DEATH	2.87333e-08	Hspa1b,Ddit3,Gstp1,Tmbim6,Sqstm1,Npm1,Ppp1r15a,Ldha,Hsp90ab1,Higd1a,Rps27l,Mgmt,Ubc,Hmox1,Lgals3,Gadd45a,Hspa5	6.80045	8.50075e-05
GO_REGULATION_OF_DNA_TEMPLATED_TRANSCRIPTION_IN_RESPONSE_TO_STRESS	1.55483e-08	Ddit3,Tmbim6,Ppp1r15a,Ubc,Hmox1,Hspa5	44.9667	8.50075e-05
GO_NEGATIVE_REGULATION_OF_CELL_DEATH	9.16132e-08	Hspa1b,Gstp1,Tmbim6,Sqstm1,Npm1,Ppp1r15a,Hsp90ab1,Higd1a,Mgmt,Ubc,Hmox1,Lgals3,Hspa5	8.17486	0.00016731
GO_REGULATION_OF_CELLULAR_RESPONSE_TO_STRESS	1.13104e-07	Hspa1b,Ddit3,Gstp1,Tmbim6,Sqstm1,Npm1,Ppp1r15a,Hsp90ab1,Prdx1,Mgmt,Gadd45a,Hspa5	8.829	0.00016731
GO_REGULATION_OF_RESPONSE_TO_STRESS	5.69972e-06	Hspa1b,Ddit3,Gstp1,Tmbim6,Sqstm1,Npm1,Ppp1r15a,Hsp90ab1,Prdx1,Mgmt,Ubc,Gadd45a,Hspa5,Ppy	5.19009	0.00482402
GO_VIRAL_LIFE_CYCLE	6.52226e-06	Hspa1b,Rpl11,Hsp90ab1,Rpl10,Ran,Rpl19,Ubc	11.548	0.00482402
GO_INTERSPECIES_INTERACTION_BETWEEN_ORGANISMS	5.2545e-06	Hspa1b,Npm1,Fdps,Rpl11,Hsp90ab1,Rpl10,Rala,Ran,Rpl19,Ubc	7.28545	0.00482402
GO_POLY_A_RNA_BINDING	6.49001e-06	Npm1,Fdps,Aldoa,Rpl11,Hsp90ab1,Rpl10,Rps27l,Eif1,Ran,Prdx1,Rpl19,Ubc,Lgals3	5.45721	0.00482402
GO_PIGMENT_GRANULE	8.59055e-06	Hsp90ab1,Cd63,Ran,Prdx1,Hspa5	20.74	0.00564781
GO_RIBOSOME_ASSEMBLY	9.93892e-06	Npm1,Rpl11,Rpl10,Rps27l	34.8229	0.00588086
GO_PROTEIN_LOCALIZATION_TO_ENDOPLASMIC_RETICULUM	1.40036e-05	Ppp1r15a,Rpl11,Rpl10,Rpl19,Hspa5	18.6667	0.00690495
GO_RESPONSE_TO_EXTRACELLULAR_STIMULUS	1.3354e-05	Ddit3,Gstp1,Ppp1r15a,Ldha,Mgmt,Hmox1,Hspa5,Ppy	8.51533	0.00690495
GO_CELLULAR_RESPONSE_TO_STRESS	1.72182e-05	Hspa1b,Ddit3,Tmbim6,Sqstm1,Npm1,Ppp1r15a,Rps27l,Prdx1,Mgmt,Ubc,Hmox1,Gadd45a,Hspa5,Ppy	4.671	0.00783693
GO_RESPONSE_TO_OXIDATIVE_STRESS	2.45939e-05	Hspa1b,Ddit3,Gstp1,Ldha,Prdx1,Mgmt,Hmox1	9.327	0.0103944
GO_REGULATION_OF_NUCLEASE_ACTIVITY	2.64989e-05	Tmbim6,Npm1,Hspa5	63.2719	0.0104529
GO_G1_DNA_DAMAGE_CHECKPOINT	3.28181e-05	Npm1,Rps27l,Ubc,Gadd45a	25.2594	0.0121365
GO_INTRINSIC_APOPTOTIC_SIGNALING_PATHWAY	3.64673e-05	Ddit3,Tmbim6,Ppp1r15a,Rps27l,Hmox1	15.1612	0.0126928
GO_CATABOLIC_PROCESS	5.00921e-05	Ddit3,Sat1,Sqstm1,Ldha,Aldoa,Rpl11,Rpl10,Prdx1,Rpl19,Fabp5,Ubc,Hmox1,Hspa5,Ppy	4.20495	0.0164664
GO_REGULATION_OF_ENDOPLASMIC_RETICULUM_UNFOLDED_PROTEIN_RESPONSE	5.96878e-05	Tmbim6,Ppp1r15a,Hspa5	46.755	0.0176586
GO_RESPONSE_TO_TOPOLOGICALLY_INCORRECT_PROTEIN	5.79e-05	Ddit3,Tmbim6,Ppp1r15a,Hsp90ab1,Hspa5	13.7062	0.0176586
GO_INTRINSIC_APOPTOTIC_SIGNALING_PATHWAY_IN_RESPONSE_TO_ENDOPLASMIC_RETICULUM_STRESS	6.70096e-05	Ddit3,Tmbim6,Ppp1r15a	44.8233	0.0188807
GO_REGULATION_OF_BINDING	7.96093e-05	Ddit3,Tmbim6,Hsp90ab1,Ran,Hmox1,Hspa5	9.5104	0.0214113
GO_NEGATIVE_REGULATION_OF_EXTRINSIC_APOPTOTIC_SIGNALING_PATHWAY	0.000103302	Hspa1b,Gstp1,Hmox1,Lgals3	18.5171	0.0244494
GO_NEGATIVE_REGULATION_OF_CELL_CYCLE_G1_S_PHASE_TRANSITION	0.000103302	Npm1,Rps27l,Ubc,Gadd45a	18.5171	0.0244494
GO_RESPONSE_TO_REACTIVE_OXYGEN_SPECIES	9.92995e-05	Ddit3,Gstp1,Ldha,Prdx1,Hmox1	12.1671	0.0244494
GO_CELL_DEATH	0.000110489	Ddit3,Tmbim6,Sqstm1,Ppp1r15a,Ghitm,Rps27l,Mgmt,Hmox1,Gadd45a,Lcn2	5.00254	0.0248364
GO_MITOTIC_DNA_INTEGRITY_CHECKPOINT	0.000113331	Npm1,Rps27l,Ubc,Gadd45a	18.057	0.0248364
GO_UNFOLDED_PROTEIN_BINDING	0.000118603	Hspa1b,Npm1,Hsp90ab1,Hspa5	17.8434	0.024999
GO_RNA_BINDING	0.000122524	Npm1,Fdps,Aldoa,Rpl11,Hsp90ab1,Rpl10,Rps27l,Eif1,Ran,Prdx1,Rpl19,Ubc,Lgals3	4.02862	0.024999
GO_RESPONSE_TO_NUTRIENT	0.000132522	Ddit3,Gstp1,Ldha,Mgmt,Hmox1	11.4155	0.0261377
GO_NEGATIVE_REGULATION_OF_APOPTOTIC_SIGNALING_PATHWAY	0.00014008	Hspa1b,Gstp1,Tmbim6,Hmox1,Lgals3	11.277	0.0267373
GO_RIBOSOME_BIOGENESIS	0.00015596	Npm1,Rpl11,Rpl10,Rps27l,Ran,Rpl19	8.3729	0.0279525
GO_RESPONSE_TO_INORGANIC_SUBSTANCE	0.000160011	Ddit3,Gstp1,Ppp1r15a,Ldha,Prdx1,Hmox1,Hspa5	6.84256	0.0279525
GO_CYTOSOLIC_RIBOSOME	0.000160619	Rpl11,Rpl10,Rps27l,Rpl19	16.4283	0.0279525
GO_REGULATION_OF_TUMOR_NECROSIS_FACTOR_MEDIATED_SIGNALING_PATHWAY	0.000220322	Hspa1b,Gstp1,Ubc	29.0821	0.0372469
GO_REGULATION_OF_I_KAPPAB_KINASE_NF_KAPPAB_SIGNALING	0.000246905	Gstp1,Sqstm1,Prdx1,Ubc,Hmox1	9.93788	0.0378504
GO_SIGNAL_TRANSDUCTION_BY_P53_CLASS_MEDIATOR	0.000247004	Npm1,Rps27l,Ubc,Gadd45a	14.6152	0.0378504
GO_ORGANONITROGEN_COMPOUND_METABOLIC_PROCESS	0.000249479	Hspa1b,Sat1,Gstp1,Taldo1,Ldha,Aldoa,Rpl11,Rpl10,Rps27l,Eif1,Rpl19,Fabp5,Hmox1	3.72477	0.0378504
GO_EXTRACELLULAR_SPACE	0.000235248	Hspa1b,Gstp1,Aldoa,Cd63,Prdx1,Ubc,Hmox1,Lgals3,Lcn2,Ppy	4.53343	0.0378504
GO_RESPONSE_TO_TOXIC_SUBSTANCE	0.000271607	Gstp1,Ppp1r15a,Prdx1,Mgmt,Hspa5	9.72642	0.0401774
GO_NEGATIVE_REGULATION_OF_BINDING	0.000285403	Ddit3,Tmbim6,Hmox1,Hspa5	14.0518	0.0411885
GO_CELLULAR_RESPONSE_TO_DNA_DAMAGE_STIMULUS	0.000311855	Ddit3,Npm1,Ppp1r15a,Rps27l,Mgmt,Ubc,Hmox1,Gadd45a	5.31637	0.0439345
GO_REGULATION_OF_RESPONSE_TO_CYTOKINE_STIMULUS	0.000327915	Hspa1b,Gstp1,Hsp90ab1,Ubc	13.5303	0.0441334
GO_REGULATION_OF_APOPTOTIC_SIGNALING_PATHWAY	0.000328184	Hspa1b,Ddit3,Gstp1,Tmbim6,Hmox1,Lgals3	7.25355	0.0441334
GO_RESPONSE_TO_EXTERNAL_STIMULUS	0.000370188	Ddit3,Gstp1,Ppp1r15a,Ldha,Cd63,Rala,Mgmt,Hmox1,Lgals3,Gadd45a,Hspa5,Ppy	3.74611	0.0485269
GO_NEGATIVE_REGULATION_OF_ENDOPLASMIC_RETICULUM_UNFOLDED_PROTEIN_RESPONSE	0.000377258	Tmbim6,Ppp1r15a	87.6872	0.0485269

### Sheet: Beta 4
Pathway analysis : Beta 4
GO_term	NOM_pval	INTERSECT	OR.odds.ratio	fdr
GO_HORMONE_ACTIVITY	7.90468e-06	Gcg,Ppy,Sst	107.445	0.046772

### Sheet: Beta 5
Pathway analysis : Beta 5
GO_term	NOM_pval	INTERSECT	OR.odds.ratio	fdr
GO_INTRACELLULAR_VESICLE	2.62095e-14	Chgb,Hspa5,Pdia6,Slc3a2,Clu,Scg2,Pcsk2,Scg3,Chga,Rpn1,Cpe,Hsp90b1,Scg5,Atp1a1,Lman1,Ubc,Pdia3,Itm2b,Fgg,Fgb,Hpx,Trh	12.3308	1.55082e-10
GO_SECRETORY_GRANULE	3.54416e-10	Chgb,Clu,Scg2,Pcsk2,Scg3,Chga,Cpe,Scg5,Fgg,Fgb,Trh	17.7786	6.99027e-07
GO_EXTRACELLULAR_SPACE	3.04142e-10	Msln,Clu,Scg2,Pcolce,Pcsk2,Grn,Chga,Aga,Nucb2,Cpe,Psap,Gc,Ubc,Itm2b,Fgg,Fgb,Hpx	9.41919	6.99027e-07
GO_VESICLE_LUMEN	4.0071e-09	Clu,Pcsk2,Scg3,Hsp90b1,Fgg,Fgb,Hpx	36.4901	5.9275e-06
GO_SECRETORY_VESICLE	8.43312e-09	Chgb,Clu,Scg2,Pcsk2,Scg3,Chga,Cpe,Scg5,Fgg,Fgb,Trh	12.9266	9.93834e-06
GO_CYTOPLASMIC_VESICLE_PART	1.17574e-08	Clu,Pcsk2,Scg3,Chga,Cpe,Hsp90b1,Lman1,Ubc,Itm2b,Fgg,Fgb,Hpx	10.9725	9.93834e-06
GO_PIGMENT_GRANULE	1.1315e-08	Hspa5,Pdia6,Slc3a2,Rpn1,Hsp90b1,Atp1a1,Pdia3	31.0903	9.93834e-06
GO_PROTEIN_FOLDING_IN_ENDOPLASMIC_RETICULUM	8.35842e-07	Hspa5,Hsp90b1,Pdia3	269.263	0.000618209
GO_PROTEIN_FOLDING	1.40981e-06	Hspa5,Pdia6,Clu,Hsp90b1,Lman1,Pdia3,Erp44	14.7167	0.000926873
GO_PROTEOLYSIS	1.73367e-06	Hspa5,Pcolce,Pcsk2,Lgmn,Aga,Cpe,Hsp90b1,Scg5,Ubc,Pdia3,Tmem59,Fgg,Fgb	6.20761	0.000932556
GO_SECRETORY_GRANULE_LUMEN	1.6406e-06	Clu,Pcsk2,Scg3,Fgg,Fgb	29.6864	0.000932556
GO_PROTEIN_MATURATION	2.72669e-06	Pcsk2,Lgmn,Aga,Cpe,Scg5,Fgg,Fgb	13.2633	0.00120365
GO_CELL_SURFACE	2.57734e-06	Msln,Hspa5,Slc3a2,Clu,Tmem206,Atp5b,Pdia3,Erp44,Fgg,Fgb	7.92881	0.00120365
GO_ENDOPLASMIC_RETICULUM_CHAPERONE_COMPLEX	2.84792e-06	Hspa5,Pdia6,Hsp90b1	153.456	0.00120365
GO_PEPTIDYL_ASPARAGINE_MODIFICATION	3.26601e-06	Ddost,Rpn2,Rpn1,Lman1	47.2361	0.00128833
GO_BLOOD_MICROPARTICLE	3.68446e-06	Clu,Gc,Fgg,Fgb,Hpx	24.939	0.00136256
GO_MYELIN_SHEATH	5.79542e-06	Hspa5,Atp5b,Atp1a1,Atp5a1,Ubc,Pdia3	15.4407	0.00201715
GO_ENDOPLASMIC_RETICULUM_GOLGI_INTERMEDIATE_COMPARTMENT	6.23629e-06	Hspa5,Pdia6,Nucb2,Lman1,Erp44	22.237	0.00205001
GO_PLATELET_DEGRANULATION	6.95622e-06	Clu,Scg3,Psap,Fgg,Fgb	21.7205	0.00216631
GO_ENDOPLASMIC_RETICULUM	1.19077e-05	Hspa5,Pdia6,Clu,Ddost,Rpn2,Pld3,Aga,Nucb2,Rpn1,Hsp90b1,Atp1a1,Lman1,Pdia3,Erp44	4.83987	0.00352289
GO_REGULATED_EXOCYTOSIS	1.81068e-05	Clu,Scg3,Chga,Psap,Fgg,Fgb	12.5312	0.00510181
GO_INTRAMOLECULAR_OXIDOREDUCTASE_ACTIVITY_TRANSPOSING_S_S_BONDS	1.90466e-05	Pdia6,Pdia3,Erp44	71.8358	0.00512267
GO_PEPTIDE_HORMONE_PROCESSING	2.64989e-05	Pcsk2,Cpe,Scg5	63.2719	0.00681713
GO_NEGATIVE_REGULATION_OF_CELL_DEATH	3.47642e-05	Hspa5,Clu,Scg2,Lgmn,Chga,Psap,Hsp90b1,Ubc,Fgg,Fgb	5.79032	0.00843726
GO_NEGATIVE_REGULATION_OF_ENDOTHELIAL_CELL_APOPTOTIC_PROCESS	3.56484e-05	Scg2,Fgg,Fgb	56.6333	0.00843726
GO_PROTEIN_N_LINKED_GLYCOSYLATION	4.72917e-05	Ddost,Rpn2,Rpn1,Lman1	22.8572	0.0107625
GO_POSITIVE_REGULATION_OF_BLOOD_CIRCULATION	5.60579e-05	Chga,Atp1a1,Fgg,Fgb	21.8387	0.0122355
GO_RESPONSE_TO_TOPOLOGICALLY_INCORRECT_PROTEIN	5.79e-05	Hspa5,Pdia6,Clu,Hsp90b1,Erp44	13.7062	0.0122355
GO_CHAPERONE_BINDING	6.2525e-05	Hspa5,Clu,Atp1a1,Fgb	21.208	0.0127573
GO_SECRETION	7.52642e-05	Clu,Scg2,Scg3,Chga,Psap,Gc,Fgg,Fgb	6.6057	0.0143657
GO_LYSOSOMAL_LUMEN	7.32235e-05	Lgmn,Psap,Gc,Fuca1	20.3134	0.0143657
GO_REGULATION_OF_HORMONE_LEVELS	8.46433e-05	Pcsk2,Cpe,Scg5,Atp1a1,Fgg,Fgb,Trh	7.61518	0.0151768
GO_NEGATIVE_REGULATION_OF_EPITHELIAL_CELL_APOPTOTIC_PROCESS	8.33637e-05	Scg2,Fgg,Fgb	41.4016	0.0151768
GO_VACUOLE	9.43148e-05	Rpn2,Lgmn,Chga,Aga,Psap,Gc,Atp1a1,Fuca1,Ubc,Itm2b,Tmem59	4.70296	0.0164136
GO_ENDOPLASMIC_RETICULUM_LUMEN	0.000102297	Hspa5,Pdia6,Hsp90b1,Pdia3,Erp44	12.0874	0.0172941
GO_REGULATION_OF_ENDOTHELIAL_CELL_APOPTOTIC_PROCESS	0.000112457	Scg2,Fgg,Fgb	37.1066	0.0184836
GO_UNFOLDED_PROTEIN_BINDING	0.000118603	Hspa5,Hsp90b1,Scg5,Lman1	17.8434	0.0189668
GO_ATP_HYDROLYSIS_COUPLED_TRANSMEMBRANE_TRANSPORT	0.000123446	Atp5b,Atp1a1,Atp5a1	35.8537	0.018972
GO_EXOCYTOSIS	0.000125048	Clu,Scg3,Chga,Psap,Fgg,Fgb	8.73374	0.018972
GO_CELLULAR_HOMEOSTASIS	0.000149114	Pdia6,Hsp90b1,Atp5b,Atp1a1,Ubc,Pdia3,Erp44,Hpx	5.95765	0.0220577
GO_REGULATION_OF_CELL_DEATH	0.000154582	Hspa5,Clu,Scg2,Lgmn,Chga,Psap,Hsp90b1,Ubc,Pdia3,Maged1,Fgg,Fgb	4.15057	0.0223088
GO_VESICLE_MEDIATED_TRANSPORT	0.0001608	Pdia6,Clu,Scg3,Grn,Chga,Psap,Hsp90b1,Lman1,Fgg,Fgb,Hpx	4.40896	0.0226536
GO_VACUOLAR_LUMEN	0.000167395	Lgmn,Psap,Gc,Fuca1	16.245	0.0230344
GO_SECRETION_BY_CELL	0.000186244	Clu,Scg2,Scg3,Chga,Psap,Fgg,Fgb	6.6688	0.0250456
GO_LYTIC_VACUOLE	0.000235392	Lgmn,Chga,Aga,Psap,Gc,Fuca1,Tmem59	6.40802	0.0309514
GO_VACUOLAR_PART	0.000250343	Rpn2,Lgmn,Psap,Gc,Fuca1,Ubc,Itm2b,Tmem59	5.50124	0.0322017
GO_ENDOPLASMIC_RETICULUM_PART	0.00027622	Hspa5,Pdia6,Ddost,Rpn2,Pld3,Rpn1,Hsp90b1,Lman1,Pdia3,Erp44	4.43801	0.0347743
GO_PROTEIN_ACTIVATION_CASCADE	0.000313171	Clu,Fgg,Fgb	25.6266	0.0356353
GO_VITAMIN_D_METABOLIC_PROCESS	0.000302376	Lgmn,Gc	100.285	0.0356353
GO_PLATELET_ALPHA_GRANULE_LUMEN	0.000313171	Clu,Fgg,Fgb	25.6266	0.0356353
GO_PROTON_TRANSPORTING_ATP_SYNTHASE_ACTIVITY_ROTATIONAL_MECHANISM	0.000302376	Atp5b,Atp5a1	100.285	0.0356353
GO_INTRAMOLECULAR_OXIDOREDUCTASE_ACTIVITY	0.0002929	Pdia6,Pdia3,Erp44	26.2503	0.0356353
GO_REGULATION_OF_APOPTOTIC_SIGNALING_PATHWAY	0.000328184	Clu,Scg2,Pdia3,Maged1,Fgg,Fgb	7.25355	0.036639
GO_REGULATION_OF_EPITHELIAL_CELL_APOPTOTIC_PROCESS	0.000379355	Scg2,Fgg,Fgb	23.9149	0.0387008
GO_RESPONSE_TO_ENDOPLASMIC_RETICULUM_STRESS	0.000373116	Hspa5,Pdia6,Hsp90b1,Pdia3,Erp44	9.05399	0.0387008
GO_TRANSPORT_VESICLE_MEMBRANE	0.000362647	Scg3,Chga,Cpe,Lman1	13.1532	0.0387008
GO_MISFOLDED_PROTEIN_BINDING	0.000377258	Hspa5,Clu	87.6872	0.0387008
GO_RECEPTOR_BINDING	0.000362923	Chgb,Scg2,Grn,Cpe,Psap,Hsp90b1,Atp5b,Atp5a1,Fgg,Fgb,Trh	3.98561	0.0387008
GO_NUCLEAR_OUTER_MEMBRANE_ENDOPLASMIC_RETICULUM_MEMBRANE_NETWORK	0.000421477	Hspa5,Pdia6,Ddost,Rpn2,Pld3,Rpn1,Hsp90b1,Lman1,Erp44	4.56534	0.042219
GO_CATION_TRANSPORTING_ATPASE_ACTIVITY	0.000428112	Atp5b,Atp1a1,Atp5a1	22.8977	0.042219
GO_ENDOCYTIC_VESICLE_LUMEN	0.000460225	Hsp90b1,Hpx	77.9917	0.0446418
