## Supplementary table 7 for "Single-cell RNA sequencing reveals a role for reactive oxygen species and peroxiredoxins in fatty-acid-induced rat ß-cell proliferation"

### Sheet: OlvsVeh
CoefOl	PvalOl	padjOl	genes
42.8641	-6.3206e-06	-0.0232788	Dhrs4
39.6283	-4.53455e-06	-0.00835037	Tubb5
91.7621	0	0	Adm
54.078	0	0	Ghr
44.8863	0	0	RGD1563348
57.0971	0	0	Cox4i2
73.1949	0	0	Ddit3
46.6529	0	0	Atf4
142.005	0	0	Mt1
172.73	0	0	Mt2A
52.0006	0	0	Col18a1
79.694	0	0	Cd24
35.8657	1.49081e-06	0.000422358	Rgs16
40.4392	2.63564e-06	0.000693361	Rpia
37.4531	3.38598e-06	0.00077941	Txnip
33.4996	3.28762e-06	0.00077941	Sat1
36.1445	4.09979e-06	0.000888207	Bnip3
35.1578	5.34639e-06	0.000992579	Tmem215
33.929	5.39006e-06	0.000992579	Hsp90aa1
35.489	5.38752e-06	0.000992579	Csrp2
36.3528	9.75126e-06	0.00163245	Epas1
28.4541	9.47353e-06	0.00163245	Cks2
34.1879	1.7153e-05	0.00265591	Ldha
29.8233	1.73071e-05	0.00265591	Gpx1
35.0951	1.84088e-05	0.00271199	Crem
34.042	2.07457e-05	0.0027393	Ppp1r1a
29.4578	2.08256e-05	0.0027393	Dusp1
31.0179	2.05562e-05	0.0027393	Ninj1
31.5734	2.16721e-05	0.00275236	Ndrg1
17.9918	2.27359e-05	0.00279122	Ppp1cb
26.2468	2.37193e-05	0.00281801	Rbp4
23.126	2.75902e-05	0.00315645	Spc24
27.0146	2.82821e-05	0.00315645	Rem2
32.1488	3.29632e-05	0.00346867	LOC100361457
29.1494	3.20967e-05	0.00346867	Hmgb2l1
30.0182	3.55112e-05	0.00363299	Ppp1r15a
29.7088	3.66623e-05	0.00364939	Fosb
23.4617	3.9854e-05	0.00367835	Ube2c
26.7711	3.99495e-05	0.00367835	C4bpa
24.2842	3.81563e-05	0.00367835	Vim
16.7683	4.26644e-05	0.00374126	Tcf19
30.2303	4.20075e-05	0.00374126	Abhd16a
30.4373	4.37117e-05	0.00374396	Gadd45b
31.6404	5.2638e-05	0.00430813	Ap1s2
32.935	5.18454e-05	0.00430813	Tmem255b
32.0087	6.4223e-05	0.00514203	Odc1
26.2048	8.1808e-05	0.00614895	Gabarapl1
26.8414	8.01613e-05	0.00614895	Slc31a2
29.936	7.9718e-05	0.00614895	Pdx1
30.8654	8.43924e-05	0.00621635	Enc1
26.6823	8.61664e-05	0.00622257	LOC100362738
28.7801	8.84855e-05	0.00626716	Comt
23.416	0.000127231	0.00884137	Sdf2l1
25.1133	0.000145763	0.00994156	Kcnk3
14.3395	0.000152426	0.010207	Arg1
29.6073	0.000248271	0.0163283	Cartpt
13.3148	0.000263737	0.0170411	Nudt3
29.2328	0.00027213	0.0172802	Gc
23.2779	0.000282751	0.0176504	Camk2n1
26.9981	0.000294865	0.0180998	Eif4ebp1
24.7604	0.000324237	0.0195765	Mmp13
24.1432	0.000345793	0.0205412	Arhgef28
28.4329	0.000397994	0.0229033	Errfi1
12.5603	0.000391952	0.0229033	Rtcb
21.6542	0.000428726	0.0241824	LOC100360316
12.4197	0.000433353	0.0241824	Hspa1b
21.1648	0.000466699	0.0256545	Sncb
12.1689	0.00048608	0.026327	Cdk1
26.9027	0.000561111	0.0299503	Fam151a
19.1085	0.000689161	0.0362597	Scpep1
23.9713	0.000769768	0.0396141	Krt7
11.2906	0.000774428	0.0396141	Fh
23.2779	0.000822407	0.0413058	Ppial4d
21.2941	0.000829929	0.0413058	Pea15
22.0479	0.000941811	0.044464	Map7
18.7817	0.000945634	0.044464	Ak3
21.4806	0.00095145	0.044464	Fgb
22.3531	0.000953749	0.044464	Gadd45a
22.3701	0.000936309	0.044464	Hsph1
21.5889	0.000966685	0.0445038	Mt3
19.6594	0.000998265	0.0453902	Hmgn1
10.7852	0.001024	0.0459926	Prlr
20.0848	0.00110009	0.048815	AC128848.1
20.6321	0.00112262	0.0492216	AABR07067760.1

### Sheet: PalvsVeh
CoefPal	PvalPal	padjPal	genes
42.7327	-5.10917e-06	-0.0188171	Epas1
41.0033	-4.98229e-06	-0.00917489	Krt8
40.1521	-4.55308e-06	-0.00558966	Hadh
39.8866	-4.13642e-06	-0.00380861	Krt7
43.0477	-3.8251e-06	-0.00281757	Gch1
45.1721	-3.24795e-06	-0.0019937	Arrdc4
36.6844	-4.54804e-07	-0.000239292	Ppap2a
36.2023	-3.05195e-08	-1.40504e-05	LOC690871
51.9604	0	0	Cited2
41.4378	0	0	Ppp1r15a
49.5219	0	0	Dbp
46.2056	0	0	Abhd2
88.6385	0	0	Adm
119.952	0	0	Ghr
73.0856	0	0	Gadd45a
69.2693	0	0	Iapp
40.6114	0	0	Gcg
43.6654	0	0	Trib3
76.7985	0	0	Cox4i2
52.8612	0	0	Nnat
56.6851	0	0	Gnas
56.9259	0	0	Stmn1
54.7979	0	0	Rtn1
64.2191	0	0	Ddit3
62.2117	0	0	Fam46a
49.8352	0	0	Gpx1
43.055	0	0	AABR07067760.1
36.5805	0	0	Dbi
77.8204	0	0	Rgs4
52.9555	0	0	Igfbp4
54.2223	0	0	Ero1a
115.213	0	0	Mt1
72.8655	0	0	Tmem255b
43.1346	0	0	Hmgn1
48.2527	0	0	Comt
137.394	0	0	Mt2A
66.1412	0	0	Col18a1
95.604	0	0	Cd24
36.0959	6.26933e-07	5.9205e-05	Sds
41.7212	8.12818e-07	7.48402e-05	Eif4ebp1
34.5928	1.00269e-06	8.7926e-05	Trh
31.2389	1.00217e-06	8.7926e-05	Fam96a
40.4428	1.03411e-06	8.85728e-05	Herpud1
40.0722	1.46286e-06	0.000122448	Atf4
39.4787	2.90905e-06	0.00023809	Slc2a2
33.8995	3.70974e-06	0.000297021	Eif1ad
33.4063	3.86328e-06	0.000302733	LOC100360316
33.6652	4.15132e-06	0.000318528	Ntrk2
36.7896	4.24627e-06	0.000319164	Slc38a5
34.2431	4.81886e-06	0.000354957	Tmem252
24.319	5.23843e-06	0.000378297	Pbk
34.2819	5.5081e-06	0.000390121	Smim22
25.497	8.04845e-06	0.000548934	Med29
29.362	8.01173e-06	0.000548934	LOC687679
33.4477	8.38333e-06	0.000561379	Prlh
29.7839	9.22946e-06	0.000607002	Sesn2
32.1384	9.50663e-06	0.000614262	Cebpd
32.8208	9.97598e-06	0.000633475	Wnt4
30.8211	1.25864e-05	0.00078569	Gadd45b
18.9579	1.31864e-05	0.000809423	Ifitm2
18.9279	1.3579e-05	0.000819857	Snrpd1
28.6293	1.46694e-05	0.00087141	Dpm3
27.9933	1.52626e-05	0.000892256	Riok3
26.6891	1.56829e-05	0.000894556	Slc3a2
31.5996	1.57877e-05	0.000894556	Gad1
25.903	1.60318e-05	0.000894621	Fdx1
30.9669	1.75386e-05	0.000964102	Upk3bl
18.427	1.78165e-05	0.000964971	Polr2j
28.7083	1.82899e-05	0.000976254	Ppia
26.8006	1.8753e-05	0.000986432	Carhsp1
28.5699	1.90162e-05	0.000986432	Cdkn3
18.1553	2.04173e-05	0.0010444	Sdf2l1
31.1668	2.08811e-05	0.00105349	Il1r2
28.8444	2.12571e-05	0.00105797	Sqstm1
36.1148	2.25586e-05	0.0010932	Il18rap
27.9109	2.24031e-05	0.0010932	Uchl1
28.6864	2.96641e-05	0.00141887	Perp
27.5025	3.04343e-05	0.0014336	Bcl7c
31.0943	3.07505e-05	0.0014336	Vegfa
28.7665	3.17935e-05	0.00146369	Wars
17.2239	3.40926e-05	0.00155016	Ubxn1
16.9596	3.8764e-05	0.00174107	Mrps23
31.3407	4.10009e-05	0.00180656	Rph3al
25.7597	4.12032e-05	0.00180656	Ppy
29.4944	4.33593e-05	0.00187873	Nudt4
16.6409	4.56994e-05	0.00194374	S100a10
37.2646	4.59151e-05	0.00194374	Cryba2
31.1673	4.69539e-05	0.00196513	LOC100361457
16.5914	4.77419e-05	0.00197566	Cyba
31.0348	5.27902e-05	0.00211333	Arg1
16.3834	5.2116e-05	0.00211333	Apopt1
30.7583	5.22331e-05	0.00211333	Nptxr
24.3158	5.52842e-05	0.00218937	Arpc5l
30.6738	5.76976e-05	0.00226064	Ldha
28.7458	5.87157e-05	0.00226691	Gpsm1
16.1499	5.90886e-05	0.00226691	Rps27l
16.0869	6.07172e-05	0.00230538	Mrpl42
26.7537	6.71722e-05	0.00252444	Pigy
24.274	6.88826e-05	0.00253695	Ndufs4
21.8777	6.84335e-05	0.00253695	Nfkbia
28.5443	6.97058e-05	0.00254185	Enc1
24.2715	7.14009e-05	0.00257813	Spg21
21.9699	7.39162e-05	0.00261763	Pnkd
28.0023	7.33926e-05	0.00261763	Tesc
38.1505	7.62053e-05	0.00267299	Camk1g
19.5313	8.1844e-05	0.00284369	Cystm1
15.4973	8.3304e-05	0.00286737	l7Rn6
30.7279	8.49556e-05	0.00289714	Sncb
15.2719	9.28859e-05	0.00313852	Cwc15
15.1008	0.000102165	0.00338987	Fdx1l
15.0909	0.000102166	0.00338987	Psmg4
15.0542	0.000103952	0.00341834	Mrpl41
14.9858	0.000107965	0.00351889	Nabp2
20.927	0.000109312	0.00353155	C4bpb
29.8823	0.000118297	0.00378859	Nrtn
14.7883	0.000120113	0.00381357	Txnl4a
14.7434	0.0001231	0.00387502	Dnph1
29.1057	0.000127772	0.00398799	Car2
14.6358	0.000130333	0.00403377	Nutf2
25.8496	0.000134417	0.00412548	Higd1a
14.5517	0.000136835	0.00416499	Rpp21
15.1793	0.000141191	0.00426236	Psmb10
14.383	0.000148972	0.00438206	Mrps36
20.3657	0.000152295	0.00438206	Rpl39
26.0041	0.000151828	0.00438206	Hsp90aa1
28.4972	0.00015065	0.00438206	Krt18
20.0655	0.00015101	0.00438206	Eef1a1
20.8101	0.000147454	0.00438206	Mrpl14
14.3034	0.000156492	0.00446792	Rer1
22.4738	0.000163759	0.00456912	Fmc1
23.293	0.000163494	0.00456912	Gabarapl1
19.1396	0.00016338	0.00456912	Chchd1
29.0129	0.00016634	0.00460623	Phyh
22.4833	0.00017045	0.00464069	Nfu1
22.6992	0.000171364	0.00464069	Crip1
14.1446	0.000169332	0.00464069	Ndufb9
14.1031	0.000173047	0.00465207	Srp19
23.3656	0.000175864	0.00469353	Vbp1
14.7269	0.00019198	0.00508679	AC115158.1
13.6731	0.000217665	0.00572614	Dap
32.1018	0.000221101	0.00577527	Akr1b10
13.5933	0.000227057	0.0058891	Rps20
23.4419	0.000233586	0.00593865	Dctn1
18.7373	0.00023239	0.00593865	Mrpl55
15.7357	0.000233805	0.00593865	Cfdp1
27.5063	0.000243187	0.0060572	Sat1
26.7412	0.000242117	0.0060572	Ndrg1
13.4629	0.000243406	0.0060572	Ankrd37
24.4106	0.000249715	0.00617249	Gng5.1
13.3952	0.00025218	0.00617702	Banf1
13.3897	0.000253253	0.00617702	Cmc1
19.8419	0.00025962	0.00629067	RGD1563941
18.3377	0.00026708	0.00642911	Mrps18c
29.4141	0.000269856	0.00645375	Dmpk
13.2343	0.000275497	0.00654616	Hint2
23.4849	0.000291482	0.00684525	Usf2
13.124	0.000291801	0.00684525	Thoc7
25.6652	0.000300002	0.00697932	Fyb
20.2703	0.000303178	0.00697932	Phgdh
20.8097	0.000303202	0.00697932	Fgl2
13.0238	0.000307889	0.0070432	Lsm4
13.0048	0.000315073	0.00712854	Stbd1
19.8196	0.000315491	0.00712854	Scpep1
25.1143	0.000330212	0.00726589	LOC100360087
26.5598	0.000325518	0.00726589	Sytl4
12.915	0.000333406	0.00726589	Snrpf
26.3574	0.000324965	0.00726589	Elf3
20.9932	0.000328619	0.00726589	Nqo1
23.5967	0.0003334	0.00726589	Kcnk1
12.8619	0.00033625	0.00727216	Smdt1
12.8505	0.000337643	0.00727216	Mthfs
21.1042	0.000355966	0.00762222	Dpy30
25.7594	0.000370956	0.00789729	Tubb5
22.6735	0.000376237	0.00796367	Atp5e
20.5821	0.000385448	0.00811204	Chac1
12.5578	0.000394989	0.00826559	RGD1306058
16.7136	0.000401277	0.00834973	Znhit1
23.7381	0.000408918	0.00846093	Oaz1
15.118	0.00041574	0.00855402	Pfdn6
12.3674	0.000437094	0.00894342	Tmem179b
16.6363	0.000451031	0.0091776	Map1lc3b2
12.2794	0.000458178	0.00927181	Lcp1
18.7606	0.000473254	0.0093855	LOC100360056
12.2435	0.000467234	0.0093855	Hddc3
24.9086	0.00047399	0.0093855	Tex264
24.4721	0.000470612	0.0093855	AC128848.1
16.6088	0.00048212	0.00949543	Ndufs7
16.6527	0.000490413	0.0096074	Rbx1
17.9602	0.00052396	0.0102103	Sst
19.0341	0.000528773	0.0102499	Eef1e1
11.9961	0.000533637	0.01029	Dnajc15
11.9457	0.000548065	0.0105132	LOC100360679
20.7936	0.000550991	0.0105145	Ggct
11.8669	0.000571738	0.0108542	Mrps12
11.8416	0.000579639	0.0109477	Rpl5l1
17.7087	0.000599607	0.0112099	RGD1563348
21.8697	0.00059846	0.0112099	Serpine2
20.0386	0.000616721	0.0114716	Nphp1
21.256	0.000626173	0.0115889	Tmem27
20.166	0.000640044	0.0117864	Nptx1
23.4048	0.000685698	0.0124405	Gstp1
35.7679	0.000683091	0.0124405	Mat2b
17.9167	0.000685256	0.0124405	Hmox1
24.4598	0.000709007	0.0128004	Lgals3
21.6077	0.000741056	0.0133137	Rhov
11.3648	0.000749345	0.0133973	Snrpd3
30.7225	0.000757285	0.0134738	Gipr
19.3816	0.000778719	0.0137308	Bcl2l11
18.1561	0.000779185	0.0137308	Raly
14.5869	0.000790534	0.0138645	Bet1
22.9441	0.000796482	0.0138871	Mocs2
19.237	0.000799364	0.0138871	Kcnk3
19.2565	0.000825573	0.014275	Yars
11.1609	0.000836048	0.0143886	Ubl4a
22.6902	0.000855881	0.0146614	Hdhd2
20.8402	0.000867724	0.0147273	Ppdpf
19.4355	0.000866062	0.0147273	Hspa1b
20.0518	0.000877852	0.0148309	Nars
11.4158	0.000882211	0.0148365	Mrpl30
18.8255	0.000893866	0.0148392	Pcsk6
18.7019	0.000886904	0.0148392	Hadhb
18.216	0.00089446	0.0148392	Rpl31l4
24.3684	0.000903859	0.0149279	Tp53i11
10.9694	0.000927979	0.0152578	Ybx3
22.9138	0.000957035	0.0156656	Psmd4
10.8376	0.000995074	0.0162162	Cks2
22.5901	0.00100367	0.0162843	Fabp5
17.7021	0.00101462	0.0163896	Txnip
18.6207	0.00102111	0.0164225	Cars
23.4991	0.00104398	0.0167174	Atp6v1d
22.7999	0.00107777	0.0171704	Sstr3
10.683	0.0010816	0.0171704	Rsrc2
20.1604	0.00110865	0.0175242	Pcbd2
20.98	0.00112507	0.0177078	LOC689130
22.3937	0.00113567	0.0177986	Maged1
10.5708	0.00115019	0.0178569	Rps23
17.5345	0.00115525	0.0178569	Cox6b1.1
10.5563	0.00115878	0.0178569	Trappc2b
10.5571	0.00115834	0.0178569	Mrpl27
10.5412	0.00116944	0.0179461	Hmgb2l1
14.8254	0.00124265	0.0189119	Zcrb1
11.671	0.00123772	0.0189119	Rpl36a-ps2
10.3896	0.00126796	0.0191951	Il18bp
19.0373	0.00127168	0.0191951	Fkbp4
19.6001	0.00131441	0.0196774	Rbp1
16.3718	0.00131323	0.0196774	Commd6
14.6607	0.00131966	0.0196774	Rala
31.149	0.0013333	0.0197903	Rsph9
23.9378	0.00133798	0.0197903	LOC100909983
16.9277	0.00134591	0.0198279	S100a11
18.7134	0.00135783	0.0199239	Ube2d3
11.6873	0.00138025	0.0201724	Gng12
10.2186	0.00141443	0.020572	LOC100364435
17.8069	0.00141876	0.020572	Eif5
24.0838	0.00142457	0.0205753	Gdap1l1
20.0592	0.00143262	0.0206106	Morn2
10.1309	0.00145903	0.0208279	Sdhaf1
10.1341	0.001456	0.0208279	RGD1562114
20.8941	0.00146777	0.0208718	Slc2a1
10.1046	0.00147951	0.0208776	Mrps15
19.1533	0.00147725	0.0208776	C4bpa
17.005	0.00149732	0.0210483	St3gal4
10.0066	0.00156165	0.021869	Psme2
15.4805	0.00157979	0.0219649	Ciart
10.7436	0.00158042	0.0219649	Eif3j
17.4648	0.0015864	0.0219651	Rpo1-3
22.6685	0.00160801	0.022181	Acaa2
9.90873	0.00164617	0.0226226	Dctn3
13.3552	0.00168403	0.0230113	LOC100362684
19.9519	0.00168696	0.0230113	Errfi1
9.84766	0.00170627	0.0231889	Bud31
22.8964	0.00172559	0.0233652	Nsg2
10.7491	0.00173194	0.0233653	Tmem219
16.0343	0.00174977	0.0234051	Akr1b1
16.3694	0.00174125	0.0234051	Hspa5
17.3689	0.00175395	0.0234051	Gad2
9.77816	0.00176742	0.0234151	Rpl23a
9.77853	0.00176666	0.0234151	RGD1564450
16.1827	0.00177432	0.0234223	Chchd6
21.0995	0.00180064	0.0235169	Pgk1
14.279	0.00180045	0.0235169	Rn50-10-0698.6
16.9514	0.00179446	0.0235169	Ubc
15.8443	0.00188013	0.0240921	Rpl22l1
15.6744	0.00186863	0.0240921	Selt
14.7745	0.00188236	0.0240921	LOC100363012
15.0753	0.00188393	0.0240921	Rpl30
9.91315	0.00185132	0.0240921	Sumo3
14.4162	0.00188236	0.0240921	Asmtl
9.63963	0.00190558	0.0242846	Rpl34-ps1
9.60733	0.00193882	0.0246231	Ube2j1
15.8324	0.00198189	0.0250835	Ypel5
9.56113	0.00198895	0.0250867	Anp32b
12.5756	0.00205624	0.0258469	LOC100360791
17.8312	0.00208127	0.0258859	Sars
9.47433	0.00208523	0.0258859	Mrpl33
21.1299	0.00208746	0.0258859	Upf2
9.48309	0.00207598	0.0258859	Fam96b
17.2862	0.00210246	0.0259844	Atp6v1g1
17.8679	0.00217183	0.0264862	Cdcp1
9.4343	0.00217054	0.0264862	LOC100361993
17.8117	0.00216191	0.0264862	Mafg
9.39932	0.0021713	0.0264862	Arl6ip4
18.3997	0.00218544	0.0265643	Cnih2
9.3726	0.00220804	0.0267506	Ran
9.35746	0.00222511	0.0268692	Rps3a
19.8791	0.00226031	0.027205	Ngfrap1
9.28055	0.00231789	0.0278071	Tceal8
9.22356	0.00238987	0.0285775	Nudcd2
22.4146	0.00242412	0.0288934	1500009L16Rik
19.5511	0.00243496	0.0289288	Etv1
9.1538	0.00248487	0.0294269	Rpl23
15.1271	0.0025336	0.0298123	Cdk2ap2
9.11918	0.00253203	0.0298123	Rps14
18.7584	0.00254876	0.0298952	R3hdm2
9.06402	0.00260895	0.030504	Rpl28
9.04553	0.00263776	0.0306539	Rpl34
12.1682	0.00263851	0.0306539	Elof1
9.3173	0.00264674	0.0306539	Ranbp1
9.01054	0.00271718	0.0312991	Ndufs8
15.319	0.00271945	0.0312991	Tmem229a
17.2955	0.00276514	0.0317259	Rnps1
19.9936	0.00279305	0.0318477	Ttc7a
19.0106	0.00279021	0.0318477	Pet100
8.92538	0.00281386	0.0319859	Mgp
15.0989	0.00286032	0.0324141	AABR07052758.1
16.822	0.00288656	0.0324465	Syf2
11.691	0.00288262	0.0324465	Uqcrfs1
8.87724	0.00288962	0.0324465	Gcsh
16.3386	0.00296362	0.0331764	Sphkap
8.80546	0.00300518	0.0335396	RGD1564883
8.78833	0.0030325	0.0337422	Isca2
8.77309	0.00305909	0.0339356	Emc6
8.78306	0.00310649	0.034358	Fgg
8.73133	0.00313436	0.0345624	Rpl13a
8.71336	0.00316473	0.0345866	Rps27
8.75672	0.00316457	0.0345866	Farsb
8.71961	0.00315119	0.0345866	Rps27a
16.8071	0.00320353	0.0349071	Dda1
16.6583	0.00323694	0.0351671	Psme1
8.65856	0.00325759	0.0352873	Bccip
8.61622	0.00333446	0.0360141	Rps15a
16.5958	0.00336228	0.0362084	Nr4a1
8.55446	0.00344745	0.0370174	Gmfg
8.54863	0.00346004	0.0370445	Ift20
8.53657	0.0034843	0.0371961	Ndufa12
16.1293	0.00349893	0.0372444	LOC685203
10.3548	0.00354668	0.0375501	Ppp1cb
17.5909	0.00354805	0.0375501	Ccnd3
8.48225	0.00359421	0.0379298	Hmg20b
15.5861	0.00363775	0.0382795	Spop
12.9086	0.00374589	0.0390838	Crb3
13.5521	0.00373992	0.0390838	Fam104a
18.8273	0.00375635	0.0390838	Optn
8.39896	0.00375663	0.0390838	Pop7
8.38429	0.00378841	0.0393035	Tmem14c
13.6872	0.00386878	0.0400245	Mpc2
12.7085	0.00392432	0.0404854	Ift27
8.31178	0.00394375	0.0405722	Scand1
17.4816	0.00399855	0.0410214	Pttg1
18.1196	0.0040098	0.0410224	Gng2
16.454	0.00403787	0.0411953	Pcp4
8.24842	0.00408012	0.041386	Ssna1
8.24435	0.00409028	0.041386	Polr2f
16.53	0.00407847	0.041386	Hsph1
8.18	0.00423772	0.0426889	Mrps16
18.6662	0.00424223	0.0426889	Psmb9
18.5721	0.00426381	0.0427165	LOC288913
14.1245	0.00426817	0.0427165	Ros1
8.14633	0.00431648	0.0430829	Commd7
8.12445	0.00437052	0.0432705	Rpl9
8.12574	0.00436737	0.0432705	Rpl24
12.509	0.00436242	0.0432705	Ndufb4
21.1577	0.00439808	0.0434266	Pax6
18.3228	0.00442924	0.0436173	H3f3a
8.09789	0.00444541	0.0436599	Pigx
16.8664	0.00450054	0.0440837	Ptprn2
8.05964	0.00452685	0.0442239	Ccnyl1
16.3222	0.00456256	0.0444038	Ap2s1
8.0435	0.00456938	0.0444038	Mrpl23
12.3974	0.00460294	0.0446122	Ndufaf3
17.671	0.00461656	0.0446267	Acly
19.7901	0.0046437	0.0447716	Ldhb
7.99826	0.004685	0.0450519	Bloc1s2
18.7441	0.00475505	0.0456064	Rgs17
7.9504	0.00481237	0.0456803	Gsto1
17.1306	0.00479174	0.0456803	Nsg1
8.94388	0.00480622	0.0456803	Msrb2
13.4487	0.00479195	0.0456803	AABR07026311.1
7.9245	0.00488208	0.0462229	Mrpl34
7.91741	0.00489953	0.0462691	Lsm7
18.6606	0.00495495	0.0466728	Pycard
8.45605	0.00497377	0.0467306	U2af1
7.87776	0.00500629	0.0469165	RGD1305587
7.87237	0.0050219	0.0469433	Tusc3
9.44678	0.00507812	0.0473487	Josd2
12.3344	0.00513616	0.0477689	Dynlt1
13.616	0.00515805	0.0478516	Maff
7.81132	0.0051937	0.0479362	Txn2
7.80677	0.00520622	0.0479362	Nol7
7.81879	0.00518146	0.0479362	Cox17
12.875	0.00522156	0.0479576	Psma7
15.6312	0.00524526	0.0480555	Pfn1
12.5861	0.00527284	0.048069	Sft2d1
16.6138	0.00525982	0.048069	Cib1
17.463	0.00529417	0.0481443	Dnaja1
7.73908	0.00540523	0.0489127	Apoa1bp
7.746	0.00539507	0.0489127	Rpl10a
7.72736	0.00544035	0.0491099	Nsa2
7.71459	0.00548232	0.0493676	Grpel1
11.7708	0.00551496	0.0494199	Lsm5
8.50791	0.0055101	0.0494199	LOC103693210
14.2838	0.00556343	0.0497332	Ptges3
