## Supplementary table 8 for "Single-cell RNA sequencing reveals a role for reactive oxygen species and peroxiredoxins in fatty-acid-induced rat ß-cell proliferation"

### Sheet: OlvsVeh
Term	P-value	Adjusted P-value	Odds Ratio	Genes
intrinsic apoptotic signaling pathway (GO:0097193)	5.5190445322269966E-6	0.003256236274013928	22.741122565864835	PPP1R15A;DDIT3;BNIP3;CD24;ATF4
intrinsic apoptotic signaling pathway in response to endoplasmic reticulum stress (GO:0070059)	5.1313052371625945E-5	0.015137350449629654	48.91325695581015	PPP1R15A;DDIT3;ATF4
positive regulation of transcription from RNA polymerase II promoter in response to endoplasmic reticulum stress (GO:1990440)	3.32063883264561E-4	0.04897942278152275	92.31944444444444	DDIT3;ATF4
PERK-mediated unfolded protein response (GO:0036499)	3.32063883264561E-4	0.04897942278152275	92.31944444444444	DDIT3;ATF4

### Sheet: PalvsVeh
Term	P-value	Adjusted P-value	Odds Ratio	Genes
intrinsic apoptotic signaling pathway in response to endoplasmic reticulum stress (GO:0070059)	9.022909452826598E-9	5.59420386075249E-6	92.25	ERO1A;PPP1R15A;DDIT3;TRIB3;ATF4
intrinsic apoptotic signaling pathway (GO:0097193)	2.00937711227083E-7	6.229069048039573E-5	28.201704545454547	ERO1A;PPP1R15A;DDIT3;TRIB3;CD24;ATF4
response to endoplasmic reticulum stress (GO:0034976)	3.1482523865506733E-7	6.506388265538059E-5	26.021853146853147	ERO1A;PPP1R15A;DDIT3;TRIB3;HERPUD1;ATF4
PERK-mediated unfolded protein response (GO:0036499)	2.3916814733302466E-6	3.7071062836618824E-4	159.11170212765958	DDIT3;ATF4;HERPUD1
regulation of insulin secretion (GO:0050796)	6.070787982586676E-6	6.767273067856651E-4	22.27946127946128	NNAT;SLC2A2;GCG;TRH;HADH
integrated stress response signaling (GO:0140467)	6.548973936635469E-6	6.767273067856651E-4	106.05319148936171	DDIT3;HERPUD1;ATF4
amylin receptor signaling pathway (GO:0097647)	9.128927051395767E-5	0.008085621102664822	207.77083333333334	ADM;IAPP
positive regulation of insulin secretion (GO:0032024)	1.1660554961914327E-4	0.008790289098483105	36.319148936170215	NNAT;GCG;TRH
calcitonin family receptor signaling pathway (GO:0097646)	1.2760097078443218E-4	0.008790289098483105	166.20833333333334	ADM;IAPP
positive regulation of transcription from RNA polymerase II promoter in response to endoplasmic reticulum stress (GO:1990440)	3.32063883264561E-4	0.020587960762402782	92.31944444444444	DDIT3;ATF4
adenylate cyclase-modulating G protein-coupled receptor signaling pathway (GO:0007188)	7.654381829128567E-4	0.04314287940054284	10.688090737240076	GNAS;ADM;IAPP;GCG
regulation of peptide hormone secretion (GO:0090276)	8.41115699760175E-4	0.04345764448760904	17.87144141444411	SLC2A2;GCG;HADH
dopamine metabolic process (GO:0042417)	0.0010193089566942573	0.048613196396187656	48.85539215686274	GCH1;COMT
